# Perseus: Lineage-Aware Refinement of Kraken2 Taxonomic Classification for Long Read Metagenomes

**DOI:** 10.64898/2026.03.06.710148

**Authors:** Matthew H. Nguyen, Michael C. Schatz

## Abstract

**Motivation:** Long-read metagenomic sequencing improves assembly contiguity and enables genome-resolved analysis of complex microbial communities, but accurate taxonomic classification of long reads and assembled contigs remains challenging. Highly scalable k-mer-based classifiers such as Kraken2 frequently over-assign fine-rank taxonomic labels when applied to long-read data, producing high false positive classification rates driven by sparse or localized k-mer matches, particularly in microbiomes with extensive taxonomic novelty.

**Results:** We present **Perseus**, a lineage-aware confidence estimation framework for taxonomic classification that models the spatial distribution and hierarchical consistency of k-mer evidence along sequences. This formulation reframes taxonomic classification as a hierarchical confidence estimation problem rather than a single-rank prediction task. Perseus refines k-mer-level taxonomic signals from Kraken2 using a multi-headed convolutional neural network that estimates calibrated confidence scores for taxonomic correctness at each canonical rank. Using these estimates, Perseus confirms assignments, backs off to higher taxonomic ranks, or abstains when evidence is insufficient, prioritizing correctness and lineage consistency over overly specific assignments. Across simulations of taxonomic novelty and real-world metagenomic datasets, Perseus consistently and substantially reduces the false assignment rate while improving precision and lineage-consistent accuracy. These improvements are most pronounced for long reads and assembled contigs, where spatial context enables reliable discrimination between consistent taxonomic signal and spurious matches.

**Availability and implementation:** Perseus integrates with existing Kraken2 workflows and is available at https://github.com/matnguyen/perseus.

**Supplementary information:** Supplementary data are available online.
