## Supplementary Tables for "Perseus: Lineage-Aware Refinement of Kraken2 Taxonomic Classification for Long Read Metagenomes"

### Sheet: S1 Evaluation Metrics
Supplementary Table S1. Performance metrics are reported for baseline Kraken2 classifications and after applying Perseus filtering. The inclusion/exclusion datasets were generated with multiple independent simulation runs so the metrics contain mean and standard deviation.
Dataset	# of sequences	Method	Call rate	PPV	LC-PPV	FAR	Sensitivity	F1	LC-Recall	LC-F1
Core Inclusion	10.563,799	Kraken2	0.999885 ± 9.50205e-05	0.874827 ± 0.00989238	0.88364 ± 0.00628179	0.11636 ± 0.00628179	0.81919 ± 0.0325115	0.899557 ± 0.0196309	0.883536 ± 0.0061991	0.883588 ± 0.00624043
		Kraken2 + Perseus	0.995295 ± 0.000976866	0.996893 ± 0.000975283	0.997409 ± 0.00088849	0.00259142 ± 0.00088849	0.809525 ± 0.0205729	0.894311 ± 0.0125203	0.992716 ± 0.00137268	0.995056 ± 0.00104956
		Centrifuger	1 ± 0	0.88982 ± 0.0153787	0.897842 ± 0.012276	0.102158 ± 0.012276	0.833329 ± 0.0334443	0.908002 ± 0.0198486	0.897842 ± 0.012276	0.897842 ± 0.012276
		Metabuli	0.995855 ± 0.00239392	0.889873 ± 0.00446827	0.910503 ± 0.00248185	0.0894968 ± 0.00248185	0.721819 ± 0.0191047	0.838009 ± 0.0128771	0.906722 ± 0.00261244	0.908605 ± 0.00230252
Family exclusion	12781727	Kraken2	0.915893 ± 0.010399	0.387039 ± 0.0112672	0.4378 ± 0.00992694	0.5622 ± 0.00992694	0.325276 ± 0.0115156	0.490537 ± 0.0131713	0.401107 ± 0.0118032	0.41861 ± 0.010786
		Kraken2 + Perseus	0.757445 ± 0.0195715	0.838479 ± 0.0495562	0.9192 ± 0.0255837	0.0808004 ± 0.0255837	0.312956 ± 0.0163342	0.476012 ± 0.0189603	0.695252 ± 0.015652	0.791296 ± 0.0167925
		Centrifuger	1 ± 0	0.351637 ± 0.0121647	0.397114 ± 0.0109916	0.602886 ± 0.0109916	0.327 ± 0.0114852	0.492501 ± 0.0130987	0.397114 ± 0.0109916	0.397114 ± 0.0109916
		Metabuli	0.439412 ± 0.00883166	0.750421 ± 0.0173344	0.776799 ± 0.0184074	0.223201 ± 0.0184074	0.293905 ± 0.00665148	0.454169 ± 0.00795799	0.341516 ± 0.012369	0.474322 ± 0.0149518
Genus exclusion	15313330	Kraken2	0.978489 ± 0.0054644	0.528785 ± 0.0266271	0.551019 ± 0.0264489	0.448981 ± 0.0264489	0.492527 ± 0.0234534	0.658993 ± 0.0211721	0.539035 ± 0.0251698	0.544949 ± 0.0257636
		Kraken2 + Perseus	0.833606 ± 0.0614315	0.946497 ± 0.0155533	0.971021 ± 0.00761026	0.0289789 ± 0.00761026	0.436501 ± 0.0170639	0.607146 ± 0.0163175	0.808395 ± 0.0555401	0.878459 ± 0.0332143
		Centrifuger	1 ± 0	0.523757 ± 0.0259676	0.546809 ± 0.0251235	0.453191 ± 0.0251235	0.498276 ± 0.0244021	0.664061 ± 0.0219224	0.546809 ± 0.0251235	0.546809 ± 0.0251235
		Metabuli	0.723535 ± 0.0186828	0.694317 ± 0.0233556	0.728018 ± 0.0243428	0.271982 ± 0.0243428	0.446004 ± 0.0203068	0.616069 ± 0.0191939	0.527655 ± 0.0283963	0.611556 ± 0.0271989
Species exclusion	13393884	Kraken2	0.994776 ± 0.00213066	0.758571 ± 0.0250764	0.769843 ± 0.0236311	0.230157 ± 0.0236311	0.719753 ± 0.025317	0.836281 ± 0.0172259	0.765893 ± 0.0243173	0.76786 ± 0.0239654
		Kraken2 + Perseus	0.94046 ± 0.0300375	0.987558 ± 0.00334534	0.991383 ± 0.00197289	0.00861689 ± 0.00197289	0.667112 ± 0.0357744	0.798675 ± 0.0255795	0.932393 ± 0.0302011	0.960227 ± 0.0167939
		Centrifuger	1 ± 0	0.645642 ± 0.0235897	0.667303 ± 0.024045	0.332697 ± 0.024045	0.605149 ± 0.0205562	0.753391 ± 0.0160903	0.667303 ± 0.024045	0.667303 ± 0.024045
		Metabuli	0.951897 ± 0.00869706	0.844452 ± 0.0111183	0.876619 ± 0.0098049	0.123381 ± 0.0098049	0.638604 ± 0.0306361	0.778171 ± 0.022778	0.834528 ± 0.0137835	0.855002 ± 0.0114759
CAMI II (reads) marine	2686557	Kraken2	0.487338	0.329598	0.430704	0.569296	0.136401	0.240058	0.209898	0.282247
		Kraken2 + Perseus	0.480838	0.732439	0.897198	0.102802	0.135316	0.238377	0.431407	0.582652
CAMI II (contigs) marine	394302	Kraken2	0.998399	0.420973	0.428488	0.571512	0.414844	0.586417	0.427802	0.428144
		Kraken2 + Perseus	0.948989	0.620549	0.728305	0.271695	0.421661	0.593195	0.691154	0.709243
CAMI II (reads) plant-associated	1691143	Kraken2	0.567929	0.117954	0.460646	0.539354	0.040963	0.078702	0.261614	0.333707
		Kraken2 + Perseus	0.477484	0.479076	0.923816	0.076184	0.033454	0.064743	0.441107	0.597106
CAMI II (contigs) plant-associated	304205	Kraken2	0.978528	0.243985	0.31755	0.68245	0.215515	0.354606	0.310731	0.314104
		Kraken2 + Perseus	0.595436	0.739811	0.897718	0.102282	0.173167	0.295213	0.534534	0.670078

### Sheet: S2 Runtime and Resource
Supplementary Table S2. Runtime and resource usage for Kraken2 and Perseus.
Method	Reads	CPU cores	GPU	Peak RAM (GB)	Wall time (hh:mm)
Kraken2	2735656	32	-	80	00:08
Perseus (feature extraction)		32	-	4.87	01:00
Perseus (CPU inference)		4	-	6.54	00:14
Perseus (GPU inference)		4	A100	7.89	00:09
Benchmarks were run on the German forest microbiome with identical hardware.
Perseus can be run with either CPU or GPU inference.
